# Functional Profiling of Kiwifruit Phyllosphere Bacteria: Copper Resistance and Biocontrol Potential as a Foundation for Microbiome-Informed Strategies

**DOI:** 10.64898/2026.01.11.698881

**Authors:** Vinicius Casais, Joana Pereira, Eva Garcia, Catarina Coelho, Daniela Figueira, Aitana Ares, Igor Tiago, Joana Costa

## Abstract

Bacterial canker, caused by *Pseudomonas syringae* pv. *actinidiae* (Psa) is a major threat to global kiwifruit production. Copper-based bactericides remain widely used, but increasing resistance underscores the need for alternative strategies. Understanding the functional capabilities of phyllosphere bacteria under copper pressure is critical for designing sustainable alternatives. This study provides a culture-based functional inventory of bacteria associated with *Actinidia chinensis* var. *deliciosa* leaves from Portuguese orchards under long-term copper management, aiming to identify native taxa with traits relevant to plant health and resilience. A total of 1,058 isolates were recovered and grouped into 261 RAPD clusters, representing 58 species across 29 genera. Representative strains were screened for plant growth-promoting (PGP) traits (IAA, siderophore production, phosphate solubilization, ammonia production), copper tolerance, and in vitro antagonism against Psa. Copper resistance was widespread (53.3% of isolates with MIC ≥0.8 mM), including the first evidence of a highly copper-resistant PSA in Portuguese kiwifruit orchards and an exceptionally resistant non-pathogenic strain (*Erwinia iniecta*, MIC 2.8 mM). A subset of 25 isolates combined all PGP traits. In parallel, several isolates exhibited antagonism against Psa, including *Bacillus pumilus*, which consistently inhibited pathogen growth. Notably, some antagonistic isolates overlapped with the multifunctional PGP subset, highlighting promising candidates for integrated biocontrol strategies. These findings reveal the kiwifruit phyllosphere as a reservoir of functionally diverse and copper-resilient bacteria, highlighting both ecological risks and opportunities for microbiome-based biocontrol innovation. This work establishes a functional baseline for future *in planta* validation and microbiome-informed disease management strategies.
