## Supplementary Table S1: Supplementary Table S2 for "Functional Profiling of Kiwifruit Phyllosphere Bacteria: Copper Resistance and Biocontrol Potential as a Foundation for Microbiome-Informed Strategies": Supplementary Table 1.xlsx

### Sheet: Supplementary Table I
			Casais et al., 2026
Supplementary Table I. Overview of the culturable phyllosphere bacterial diversity associated with Actinidia chinensis var. deliciosa. The table lists representative isolates from each RAPD cluster, identified to genus and, when possible, species level. For each entry, the RAPD cluster code, isolate ID, and total number of isolates per cluster are indicated.
Genus	Species	RAPD Type	ID Isolate	No. isolates
Buttiauxella	Buttiauxella gaviniae	7	KWT1068	7
	Buttiauxella gaviniae	114	KWT1552	1
	Buttiauxella izardii	8	KWT1199	4
Cellulosimicrobium	Cellulosimicrobium sp.	46	KWT973	1
Aureimonas	Aureimonas galli / A. pseudogalii / A. sp.	87	KWT739	2
Bacillus	Bacillus pumilus	105	KWT1381	1
Brevundimonas	Brevundimonas intermedia	40	KWT1010	3
Chitinophaga	Chitinophaga arvensicola	52	KWT297	3
Curtobacterium	Curtobacterium sp.	70	KWT453	2
	Curtobacterium herbarum	9	KWT560	1
	Curtobacterium herbarum	15	KWT37	1
	Curtobacterium herbarum	44	KWT27	2
	Curtobacterium herbarum	75	KWT387	4
	Curtobacterium herbarum	84	KWT568	3
	Curtobacterium herbarum	94	KWT66	2
	Curtobacterium pusillum	99	KWT320	4
Enterobacter	Enterobacter ludwigii	6	KWT1350	14
	Enterobacter ludwigii	21	KWT268	1
	Enterobacter sp.	12	KWT303	3
	Enterobacter sp.	14	KWT1400	4
	Enterobacter sp.	53	KWT119	8
Enterococcus	Enterococcus pallens	65	KWT715	2
Erwinia	Erwinia billingiae	73	KWT514	7
	Erwinia endophytica	42	KWT210	1
	Erwinia iniecta	108	KWT9	1
	Erwinia rhapontici	30	KWT1032	3
	Erwinia tasmaniensis	26	KWT1141	10
Ewingella	Ewingella sp.	10	KWT1407	3
	Ewingella sp.	13	KWT1168	4
	Ewingella sp.	22	KWT1260	2
	Ewingella sp.	27	KWT250	2
Frigoribacterium	Frigoribacterium faeni	5	KWT1473	34
	Frigoribacterium faeni	41	KWT1181	2
	Frigoribacterium faeni	48	KWT541	1
	Frigoribacterium faeni	49	KWT611	1
	Frigoribacterium faeni	55	KWT295	4
	Frigoribacterium faeni	56	KWT99b	1
	Frigoribacterium faeni	60	KWT535	1
	Frigoribacterium faeni	62	KWT430	2
	Frigoribacterium faeni	67	KWT713	2
	Frigoribacterium faeni	83	KWT686	2
Hafnia	Hafnia alvei	17	KWT1273	2
	Hafnia alvei	31	KWT1232	2
Kocuria	Kocuria rhizophila	39	KWT1215	3
Lelliottia	Lelliottia amnigena	81	KWT1349	2
Methylobacterium	Methylobacterium adhaesivum	74	KWT886	6
	Methylobacterium adhaesivum	85	KWT778	1
Microbacterium	Microbacterium phyllosphaerae	2	KWT370	14
	Microbacterium phyllosphaerae	92	KWT14	1
	Microbacterium phyllosphaerae	93	KWT91	1
	Microbacterium phyllosphaerae	116	KWT955	1
	Microbacterium sp.	98	KWT1126	2
	Microbacterium testaceum	63	KWT784	1
	Microbacterium testaceum	95	KWT897	1
	Microbacterium testaceum	96	KWT343	1
	Microbacterium testaceum	102	KWT1144	1
	Microbacterium testaceum	118	KWT126	1
Pantoea	Pantoea agglomerans	3	KWT1278	16
	Pantoea agglomerans	4	KWT1298	4
	Pantoea agglomerans	24	KWT145	2
	Pantoea agglomerans	28	KWT1250	2
	Pantoea agglomerans	32	KWT1347	2
	Pantoea agglomerans	59	KWT121	3
	Pantoea agglomerans	66	KWT184	2
	Pantoea agglomerans	88	KWT1288	2
	Pantoea agglomerans	89	KWT889	3
	Pantoea agglomerans	106	KWT1454	1
	Pantoea agglomerans	120	KWT1145	1
	Pantoea allii	90	KWT223	4
	Pantoea eucalypti	11	KWT487	2
	Pantoea eucalypti	104	KWT1233	1
	Pantoea eucalypti	107	KWT1249	1
	Pantoea eucalypti	121	KWT180	1
	Pantoea eucalypti	122	KWT143	1
	Pantoea vagans	109	KWT258	1
Pectobacterium	Pectobacterium sp.	58	KWT128	1
Pluralibacter	Pluralibacter pyrinus	1	KWT1543	14
	Pluralibacter pyrinus	29	KWT302	2
	Pluralibacter pyrinus	33	KWT1542	1
	Pluralibacter pyrinus	50	KWT811	3
	Pluralibacter pyrinus	51	KWT787	14
Pseudoclavibacter	Pseudoclavibacter helvolus	57	KWT781	4
	Pseudoclavibacter helvolus	68	KWT786	3
	Pseudoclavibacter terrae	72	KWT1127	9
Pseudomonas	Pseudomonas auratus	20	KWT378	2
	Pseudomonas cannabina	61	KWT1368	1
	Pseudomonas coleopterorum	16	KWT191	5
	Pseudomonas coleopterorum	64	KWT1293	1
	Pseudomonas coleopterorum	97	KWT1281	1
	Pseudomonas coleopterorum	119	KWT377	1
	Pseudomonas endophytica	35	KWT504	3
	Pseudomonas endophytica	78	KWT1055	1
	Pseudomonas graminis	47	KWT470	2
	Pseudomonas graminis	103	KWT59	1
	Pseudomonas graminis	113	KWT372	1
	Pseudomonas graminis	115	KWT381	1
	Pseudomonas graminis	117	KWT79	1
	Pseudomonas lemoignei	111	KWT367	1
	Pseudomonas poae	100	KWT334	1
	Pseudomonas sp.	123	KWT455	1
	Pseudomonas syringae pv. actinidiae	18	KWT472	20
	Pseudomonas syringae pv. actinidiae	19	KWT332	2
	Pseudomonas syringae pv. actinidiae	23	KWT141	44
	Pseudomonas syringae pv. actinidiae	25	KWT338	8
Rahnella	Rahnella inusitata	34	KWT251	2
	Rahnella inusitata	37	KWT1550	2
Rathayibacter	Rathayibacter festucae	71	KWT620	9
	Rathayibacter festucae	80	KWT485	1
Rhodococcus	Rhodococcus corynebacterioides	124	KWT651	1
Sphingomonas	Sphingomonas aurantica	45	KWT117	2
	Sphingomonas aurantica	79	KWT206	4
	Sphingomonas aurantica	82	KWT584	3
	Sphingomonas aurantica	91	KWT440	3
	Sphingomonas aurantica	125	KWT649	1
	Sphingomonas aurantica	126	KWT838	1
	Sphingomonas aurantica	127	KWT769	1
	Sphingomonas aurantica	128	KWT186	1
	Sphingomonas aurantica	129	KWT25	1
	Sphingomonas aurantica	130	KWT632	1
	Sphingomonas aurantica	131	KWT637	1
	Sphingomonas glacialis	76	KWT572	4
	Sphingomonas panni	54	KWT1393	1
	Sphingomonas sp.	69	KWT1396	2
	Sphingomonas sp.	132	KWT1533	1
	Sphingomonas taxi	38	KWT1500	2
	Sphingomonas taxi	110	KWT54	1
	Sphingomonas taxi	133	KWT350	1
	Sphingomonas uncultured	134	KWT209	1
Staphylococcus	Staphylococcus caprae	112	KWT1182	1
	Staphylococcus epidermidis	77	KWT358	5
	Staphylococcus epidermidis	101	KWT1268	1
	Staphylococcus hominis	86	KWT792	2
	Staphylococcus hominis	135	KWT1410	1
	Staphylococcus warneri	36	KWT1237	2
Terrabacter	Terrabacter sp.	43	KWT1231	2
