## Supplementary Table S1: Supplementary Table S2 for "Functional Profiling of Kiwifruit Phyllosphere Bacteria: Copper Resistance and Biocontrol Potential as a Foundation for Microbiome-Informed Strategies": Supplementary Table 2.xlsx

### Sheet: Nova Planilha Vinícius
	Casais et al., 2026
	Table S2. Identification and functional traits of the 135 bacterial isolates evaluated in this study. Species were identified based on 16S rRNA sequencing of representative isolates from RAPD clusters. Functional traits assessed include phosphate solubilization, siderophore production, ammonia production (rated on a scale from 0 = none to 2 = high, based on colour intensity), and indole-3-acetic …
Strain	Specie	RAPD	Phosphate solubilization	Siderophore production	Ammonia production level	IAA ug/mL	IAA production	Copper MIC (mM)	Copper Tolerance Category
KWT1543	Pluralibacter pyrinus	1	+	+	2	4.53465	+	0.8	R
KWT370	Microbacterium phyllosphaerae	2	-	+	2	61.3663	+	0.8	R
KWT1278	Pantoea agglomerans	3	-	+	2	11.5644	+	0	S
KWT142	Pantoea agglomerans	4	+	+	2	11.5644	+	0.8	R
KWT1473	Frigoribacterium faeni	5	+	+	1	18.297	+	0	S
KWT1350	Enterobacter ludwigii	6	+	+	2	63.5446	+	2	R
KWT1068	Buttiauxella gaviniae	7	+	+	2	47.2079	+	0	S
KWT1199	Buttiauxella izardii	8	+	-	2	60.4752	+	1.2	R
KWT560	Rtobacterium herbarum	9	-	+	2	3.39604	+	0	S
KWT1407	Ewingella sp.	10	-	+	1	41.3663	+	0	S
KWT487	Pantoea eucalypti	11	+	+	1	18.297	+	0	S
KWT53	Enterobacter sp.	12	-	+	2	6.56303	+	0.8	R
KWT1168	Ewingella sp.	13	-	+	2	68.5941	+	2	R
KWT1400	Enterobacter sp.	14	+	+	2	68.099	+	2	R
KWT37	Rtobacterium herbarum	15	+	+	2	57.703	+	0	S
KWT191	Pseudomonas coleopterorum	16	-	+	2	9.18812	+	0.8	R
KWT1273	Hafnia alvei	17	-	+	1	41.3663	+	1.2	R
KWT472	Psa	18	-	+	2	7.50495	+	0.8	R
KWT332	Psa	19	-	+	2	19.0891	+	0.8	R
KWT378	Pseudomonas auratus	20	-	-	2	21.3663	+	0.8	R
KWT268	Enterobacter ludwigii	21	+	+	2	0	-	0.8	R
KWT327	Ewingella sp.	22	+	-	2	4.08911	+	1.2	R
KWT141	Psa	23	-	+	2	36.4158	+	0	S
KWT145	Pantoea agglomerans	24	+	+	2	36.9109	+	1.2	R
KWT338	Psa	25	+	-	2	0	-	2	R
KWT368	Erwinia tasmaniensis	26	+	-	2	72.0594	+	0	S
KWT250	Ewingella sp.	27	-	+	2	46.3168	+	2	R
KWT1250	Pantoea agglomerans	28	+	+	2	131.465	+	0.8	R
KWT302	Pluralibacter pyrinus	29	-	-	2	59.3861	+	0	S
KWT324	Erwinia rhapontici	30	-	+	2	11.5644	+	0.8	R
KWT1232	Hafnia alvei	31	-	+	2	22.5545	+	1.2	R
KWT1347	Pantoea agglomerans	32	+	+	2	108.693	+	0	S
KWT1542	Pluralibacter pyrinus	33	-	+	1	68.5941	+	0	S
KWT251	Rahnella inusitata	34	-	+	2	129.485	+	0.8	R
KWT504	Pseudomonas endophytica	35	+	-	2	16.5149	+	0	S
KWT1237	StaphylococS warneri	36	-	+	2	0	-	0.8	R
KWT1550	Rahnella inusitata	37	-	-	1	0	-	1.2	R
KWT1500	Sphingomonas taxi	38	-	-	0	0	-	0.8	R
KWT1215	KoRia rhizophila	39	-	+	2	39.9802	+	0	S
KWT1010	Brevundimonas intermedia	40	+	+	2	4.53465	+	0.8	R
KWT1181	Frigoribacterium faeni	41	-	+	2	9.58416	+	1.2	R
KWT210	Erwinia endophytica	42	-	+	2	150.277	+	0.8	R
KWT1231	Terrabacter sp.	43	-	-	2	0	-	1.2	R
KWT27	Rtobacterium herbarum	44	-	+	2	9.18812	+	0	S
KWT117	Sphingomonas aurantica	45	-	-	2	0	-	0.8	R
KWT973	Cellulosimicrobium sp.	46	-	+	2	51.7624	+	0	S
KWT470	Pseudomonas graminis	47	-	-	0	0	-	0	S
KWT541	Frigoribacterium faeni	48	-	+	1	4.0396	+	0.8	R
KWT611	Frigoribacterium faeni	49	+	+	2	57.703	+	0	S
KWT811	Pluralibacter pyrinus	50	-	+	2	103.248	+	0	S
KWT41	Pluralibacter pyrinus	51	-	+	2	51.7624	+	0	S
KWT297	Chitinophaga arvensicola	52	-	+	2	0	-	0	S
KWT1530	Enterobacter sp.	53	-	+	0	67.1089	+	0	S
KWT1393	Sphingomonas panni	54	-	-	2	0	-	0.8	R
KWT295	Frigoribacterium faeni	55	-	-	0	7.50495	+	0	S
KWT99b	Frigoribacterium faeni	56	-	-	1	10.6238	+	0	S
KWT781	Pseudoclavibacter helvolus	57	-	-	1	8	+	1.2	R
KWT128	Pectobacterium sp.	58	-	+	2	72.0594	+	0	S
KWT136	Pantoea agglomerans	59	+	+	2	16.5149	+	2	R
KWT535	Frigoribacterium faeni	60	+	-	2	16.5149	+	0	S
KWT1368	Pseudomonas cannabina	61	-	+	1	0	-	1.2	R
KWT430	Frigoribacterium faeni	62	-	-	2	6.61386	+	0.8	R
KWT784	Microbacterium testaceum	63	+	+	2	72.0594	+	0	S
KWT1293	Pseudomonas coleopterorum	64	-	+	2	6.64706	+	0	S
KWT715	EnterococS pallens	65	+	-	1	0	-	0	S
KWT184	Pantoea agglomerans	66	+	+	2	14.0396	+	0.8	R
KWT713	Frigoribacterium faeni	67	-	+	2	4.08911	+	0.8	R
KWT786	Pseudoclavibacter helvolus	68	-	-	2	4.33663	+	1.2	R
KWT1396	Sphingomonas sp.	69	-	-	1	0	-	0	S
KWT453	Rtobacterium sp.	70	+	+	2	72.0594	+	0	S
KWT620	Rathayibacter festucae	71	-	+	2	0	-	1.2	R
KWT1127	Pseudoclavibacter terrae	72	-	-	0	15.5248	+	0	S
KWT514	Erwinia billingiae	73	+	+	2	72.0594	+	0.8	R
KWT886	Methylobacterium adhaesivum	74	-	-	1	0	-	0.8	R
KWT387	Rtobacterium herbarum	75	+	+	2	0	-	0	S
KWT572	Sphingomonas glacialis	76	-	+	2	6.64706	+	0	S
KWT358	StaphylococS epidermidis	77	+	-	1	0	-	1.2	R
KWT1055	Pseudomonas endophytica	78	-	+	2	76.9109	+	0	S
KWT206	Sphingomonas aurantica	79	-	-	1	0	-	0	S
KWT485	Rathayibacter festucae	80	-	-	2	73.0495	+	0	S
KWT1349	Lelliottia amnigena	81	-	-	2	73.0495	+	2	R
KWT584	Sphingomonas aurantica	82	-	+	1	0	-	1.2	R
KWT686	Frigoribacterium faeni	83	-	-	0		-	0	S
KWT568	Rtobacterium herbarum	84	+	-	2	0	-	1.2	R
KWT778	Methylobacterium adhaesivum	85	-	+	1	12.3564	+	0.8	R
KWT792	StaphylococS hominis	86	-	-	2	46.9109	+	0.8	R
KWT739	Aureimonas galli / A. pseudogalii / A. sp.	87	-	-	1	5.52475	+	0.8	R
KWT1288	Pantoea agglomerans	88	-	+	2	76.9109	+	0	S
KWT889	Pantoea agglomerans	89	-	+	2	104.733	+	0.8	R
KWT223	Pantoea allii	90	-	+	2	61.3663	+	0.8	R
KWT440	Sphingomonas aurantica	91	-	-	0	0	-	2	R
KWT14	Microbacterium phyllosphaerae	92	-	-	2	9.9802	+	2	R
KWT91	Microbacterium phyllosphaerae	93	+	-	2	14.6337	+	0.8	R
KWT66	Rtobacterium herbarum	94	-	+	2	67.1089	+	0	S
KWT897	Microbacterium testaceum	95	-	-	2	9.9802	+	0	S
KWT343	Microbacterium testaceum	96	-	-	0	59.3861	+	1.2	R
KWT1281	Pseudomonas coleopterorum	97	-	+	2	0	-	0.8	R
KWT1126	Microbacterium sp.	98	-	-	2	9.78218	+	0	S
KWT320	Rtobacterium pusillum	99	-	-	2	0	-	1.2	R
KWT334	Pseudomonas poae	100	+	+	2	8	+	0.8	R
KWT1268	StaphylococS epidermidis	101	-	-	2	0	-	0	S
KWT1144	Microbacterium testaceum	102	-	-	2	14.8317	+	0	S
KWT59	Pseudomonas graminis	103	+	+	2	11.6634	+	0	S
KWT1233	Pantoea eucalypti	104	+	+	2	57.703	+	2	R
KWT1381	Bacillus pumilus	105	-	+	2	3.39604	+	0	S
KWT1454	Pantoea agglomerans	106	+	+	2	47.2079	+	1.2	R
KWT1249	Pantoea eucalypti	107	+	-	2	64.4356	+	2	R
KWT9	Erwinia iniecta	108	+	-	2	72.0594	+	2.8	R
KWT258	Pantoea vagans	109	+	+	2	57.703	+	0.8	R
KWT54	Sphingomonas taxi	110	-	+	2	0	-	0.8	R
KWT367	Pseudomonas lemoignei	111	-	+	2	6.51485	+	0.8	R
KWT1182	Staphylococcus caprae	112	-	-	2	17.2079	+	0.8	R
KWT372	Pseudomonas graminis	113	-	-	2	15.5248	+	0	S
KWT1552	Buttiauxella gaviniae	114	+	+	2	0	-	1.2	R
KWT381	Pseudomonas graminis	115	+	+	1	8.9901	+	0	S
KWT955	Microbacterium phyllosphaerae	116	-	+	2	0	-	0.8	R
KWT79	Pseudomonas graminis	117	-	-	2	0	-	0	S
KWT126	Microbacterium testaceum	118	-	-	1	0	-	0.8	R
KWT377	Pseudomonas coleopterorum	119	+	-	2	16.5149	+	0	S
KWT1145	Pantoea agglomerans	120	-	-	1	0	-	0.8	R
KWT180	Pantoea eucalypti	121	+	-	2	64.4356	+	0	S
KWT143	Pantoea eucalypti	122	+	-	2	64.4356	+	0	S
KWT455	Pseudomonas sp.	123	+	+	2	8	+	0	S
KWT651	RhodococS corynebacterioides	124	-	-	2	0	-	0.8	R
KWT649	Sphingomonas aurantica	125	-	-	2	59.3861	+	0	S
KWT838	Sphingomonas aurantica	126	-	-	2	52.2574	+	0	S
KWT769	Sphingomonas aurantica	127	-	-	2	59.3861	+	0	S
KWT186	Sphingomonas aurantica	128	-	-	2	52.2574	+	0.8	R
KWT25	Sphingomonas aurantica	129	-	-	2	59.3861	+	0	S
KWT632	Sphingomonas aurantica	130	-	-	2	52.2574	+	0	S
KWT637	Sphingomonas aurantica	131	-	-	2	52.2574	+	0	S
KWT1533	Sphingomonas sp.	132	-	-	1	0	-	0	S
KWT350	Sphingomonas taxi	133	-	+	2	0	-	0	S
KWT209	Sphingomonas uncultured	134	-	-	1	0	-	0	S
KWT1410	StaphylococS hominis	135	-	-	2	46.9109	+	0	S
